# High-fidelity annotated genome of the polyploid and quarantine root-knot nematode, *Meloidogyne enterolobii*

**DOI:** 10.1101/2024.03.01.582926

**Authors:** Marine Poullet, Hemanth Gopal, Corinne Rancurel, Marine Sallaberry, Celine Lopez-Roques, Joanna Lledo, Sebastian Kiewnick, Etienne GJ Danchin

## Abstract

Root-knot nematodes of the genus *Meloidogyne* are obligatory plant endoparasites that cause substantial economic losses to the agricultural production and impact the global food supply. These plant parasitic nematodes belong to the most widespread and devastating genus worldwide, yet few measures of control are available. The most efficient way to control root-knot nematodes (RKN) is deployment of resistance genes in plants. However, current resistance genes that control other *Meloidogyne* species are mostly inefficient on *M. enterolobii*. Consequently, *M. enterolobii* was listed as a European Union quarantine pest implementing regulation. To gain insight into the molecular characteristics underlying its parasitic success, exploring the genome of *M. enterolobii* is essential. Here, we report a high-quality genome assembly of *Meloidogyne enterolobii* using the high-fidelity long-read sequencing technology developed by Pacific Biosciences, combined with a gap-aware sequence transformer, DeepConsensus. The resulting genome assembly spans 273 Mbp with 556 contigs, a GC% of 30 ± 0.042 and an N50 value of 2.11Mb, constituting a useful platform for comparative, population and functional genomics.
