## Supplemental Table 1 for "High-fidelity annotated genome of the polyploid and quarantine root-knot nematode, *Meloidogyne enterolobii*"

### Sheet: Feuil1
Supplementary Table 1. Primer sequences of species-specific SCAR markers for four Meloidogyne species (M. arenaria, M. incognita, M. javanica and M. enterolobii)
Species	RAPD marker	Fwd primer	Fwd primer seq	Rev primer	Rev primer seq	PCR size	Reference
M. arenaria	OPA-12	Far	5'- TCG GCG ATA GAG GTA AAT GAC -3'	Rar	5'- TCG GCG ATA GAC ACT ACA ACT -3'	420	1
M. incognita	OPB-06	Finc	5'- CTC TGC CCA ATG AGC TGT CC -3'	Rinc	5'- CTC TGC CCT CAC ATT AAG -3'	1200	1
M. javanica	OPA-01	Fjav	5'- GGT GCG CGA TTG AAC TGA GC -3'	Rjav	5'- CAG GCC CTT CAG TGG AAC TAT AC -3'	670	1
M. enterolobii	K7	MK7-F	5'- GAT CAG AGG CGG GCG CAT TGC GA -3'	MK7-R	5'- CGA ACT CGC TCG AAC TCG AC -3'	520	2
Reference
1. Zijlstra, C., Donkers-Venne, D. T. H. M. & Fargette, M. Identification of Meloidogyne incognita, M. javanica and M. arenaria using sequence characterised amplified region (SCAR) based PCR assays. Nematology 2, 847–853 (2000). https://doi.org/10.1163/156854100750112798
2. Tigano, M. et al. Genetic diversity of the root-knot nematode Meloidogyne enterolobii and development of a SCAR marker for this guava-damaging species. Plant Pathology 59, 1054–1061 (2010). https://doi.org/10.1111/j.1365-3059.2010.02350.x
